# The MTIST platform: a microbiome time series inference standardized test simulation, dataset, and scoring systems

**DOI:** 10.1101/2022.10.18.512783

**Authors:** Grant A. Hussey, Chenzhen Zhang, Alexis P. Sullivan, David Fenyö, Jonas Schluter

**Affiliations:** Institute for Systems Genetics, NYU Langone Health, New York, New York, United States; Department of Microbiology, NYU Langone Health, New York, New York, United States

**Keywords:** MTIST, ecological inference, microbiome, ecological interactions, ecology

## Abstract

The human gut microbiome is promising therapeutic target, but development of interventions is hampered by limited understanding of the microbial ecosystem. Therefore, recent years have seen a surge in the engineering of inference algorithms seeking to unravel rules of ecological interactions from metagenomic data. Research groups score algorithmic performance in a variety of different ways, however, there exists no unified framework to score and rank each inference approach. The machine learning field presents a useful solution to this issue: a unified set of validation data and accompanying scoring metric. Here, we present MTIST: a platform for benchmarking microbial ecosystem inference tools. We use a generalized Lotka-Volterra framework to simulate microbial abundances over time, akin to what would be obtained by quantitative metagenomic sequencing studies or lab experiments, to generate a massive *in silico* training dataset (MTIST) for algorithmic validation, as well as an “ecological sign” score (ES score) to rate them. MTIST comprises 24,570 time series of microbial abundance data packaged into 648 datasets. Together, the MTIST dataset and the ES score serve as a platform to develop and compare microbiome ecosystem inference approaches.
