## Supplementary Table 1 for "The MTIST platform: a microbiome time series inference standardized test simulation, dataset, and scoring systems"

did	n_species	ground_truth	noise	n_timeseries	n_timepoints	sampling_scheme
0	100	100_sp_gt	0.01	10	5	even
1	100	100_sp_gt	0.01	10	15	even
2	100	100_sp_gt	0.01	10	5	random
3	100	100_sp_gt	0.01	10	15	random
4	100	100_sp_gt	0.01	10	5	seq
5	100	100_sp_gt	0.01	10	15	seq
6	100	100_sp_gt	0.01	25	5	even
7	100	100_sp_gt	0.01	25	15	even
8	100	100_sp_gt	0.01	25	5	random
9	100	100_sp_gt	0.01	25	15	random
10	100	100_sp_gt	0.01	25	5	seq
11	100	100_sp_gt	0.01	25	15	seq
12	100	100_sp_gt	0.01	50	5	even
13	100	100_sp_gt	0.01	50	15	even
14	100	100_sp_gt	0.01	50	5	random
15	100	100_sp_gt	0.01	50	15	random
16	100	100_sp_gt	0.01	50	5	seq
17	100	100_sp_gt	0.01	50	15	seq
18	100	100_sp_gt	0.1	10	5	even
19	100	100_sp_gt	0.1	10	15	even
20	100	100_sp_gt	0.1	10	5	random
21	100	100_sp_gt	0.1	10	15	random
22	100	100_sp_gt	0.1	10	5	seq
23	100	100_sp_gt	0.1	10	15	seq
24	100	100_sp_gt	0.1	25	5	even
25	100	100_sp_gt	0.1	25	15	even
26	100	100_sp_gt	0.1	25	5	random
27	100	100_sp_gt	0.1	25	15	random
28	100	100_sp_gt	0.1	25	5	seq
29	100	100_sp_gt	0.1	25	15	seq
30	100	100_sp_gt	0.1	50	5	even
31	100	100_sp_gt	0.1	50	15	even
32	100	100_sp_gt	0.1	50	5	random
33	100	100_sp_gt	0.1	50	15	random
34	100	100_sp_gt	0.1	50	5	seq
35	100	100_sp_gt	0.1	50	15	seq
36	10	10_sp_gt_1	0.01	10	5	even
37	10	10_sp_gt_1	0.01	10	15	even
38	10	10_sp_gt_1	0.01	10	5	random
39	10	10_sp_gt_1	0.01	10	15	random
40	10	10_sp_gt_1	0.01	10	5	seq
41	10	10_sp_gt_1	0.01	10	15	seq
42	10	10_sp_gt_1	0.01	25	5	even
43	10	10_sp_gt_1	0.01	25	15	even
44	10	10_sp_gt_1	0.01	25	5	random
45	10	10_sp_gt_1	0.01	25	15	random
46	10	10_sp_gt_1	0.01	25	5	seq
47	10	10_sp_gt_1	0.01	25	15	seq
48	10	10_sp_gt_1	0.01	50	5	even
49	10	10_sp_gt_1	0.01	50	15	even
50	10	10_sp_gt_1	0.01	50	5	random
51	10	10_sp_gt_1	0.01	50	15	random
52	10	10_sp_gt_1	0.01	50	5	seq
53	10	10_sp_gt_1	0.01	50	15	seq
54	10	10_sp_gt_1	0.1	10	5	even
55	10	10_sp_gt_1	0.1	10	15	even
56	10	10_sp_gt_1	0.1	10	5	random
57	10	10_sp_gt_1	0.1	10	15	random
58	10	10_sp_gt_1	0.1	10	5	seq
59	10	10_sp_gt_1	0.1	10	15	seq
60	10	10_sp_gt_1	0.1	25	5	even
61	10	10_sp_gt_1	0.1	25	15	even
62	10	10_sp_gt_1	0.1	25	5	random
63	10	10_sp_gt_1	0.1	25	15	random
64	10	10_sp_gt_1	0.1	25	5	seq
65	10	10_sp_gt_1	0.1	25	15	seq
66	10	10_sp_gt_1	0.1	50	5	even
67	10	10_sp_gt_1	0.1	50	15	even
68	10	10_sp_gt_1	0.1	50	5	random
69	10	10_sp_gt_1	0.1	50	15	random
70	10	10_sp_gt_1	0.1	50	5	seq
71	10	10_sp_gt_1	0.1	50	15	seq
72	10	10_sp_gt_2	0.01	10	5	even
73	10	10_sp_gt_2	0.01	10	15	even
74	10	10_sp_gt_2	0.01	10	5	random
75	10	10_sp_gt_2	0.01	10	15	random
76	10	10_sp_gt_2	0.01	10	5	seq
77	10	10_sp_gt_2	0.01	10	15	seq
78	10	10_sp_gt_2	0.01	25	5	even
79	10	10_sp_gt_2	0.01	25	15	even
80	10	10_sp_gt_2	0.01	25	5	random
81	10	10_sp_gt_2	0.01	25	15	random
82	10	10_sp_gt_2	0.01	25	5	seq
83	10	10_sp_gt_2	0.01	25	15	seq
84	10	10_sp_gt_2	0.01	50	5	even
85	10	10_sp_gt_2	0.01	50	15	even
86	10	10_sp_gt_2	0.01	50	5	random
87	10	10_sp_gt_2	0.01	50	15	random
88	10	10_sp_gt_2	0.01	50	5	seq
89	10	10_sp_gt_2	0.01	50	15	seq
90	10	10_sp_gt_2	0.1	10	5	even
91	10	10_sp_gt_2	0.1	10	15	even
92	10	10_sp_gt_2	0.1	10	5	random
93	10	10_sp_gt_2	0.1	10	15	random
94	10	10_sp_gt_2	0.1	10	5	seq
95	10	10_sp_gt_2	0.1	10	15	seq
96	10	10_sp_gt_2	0.1	25	5	even
97	10	10_sp_gt_2	0.1	25	15	even
98	10	10_sp_gt_2	0.1	25	5	random
99	10	10_sp_gt_2	0.1	25	15	random
100	10	10_sp_gt_2	0.1	25	5	seq
101	10	10_sp_gt_2	0.1	25	15	seq
102	10	10_sp_gt_2	0.1	50	5	even
103	10	10_sp_gt_2	0.1	50	15	even
104	10	10_sp_gt_2	0.1	50	5	random
105	10	10_sp_gt_2	0.1	50	15	random
106	10	10_sp_gt_2	0.1	50	5	seq
107	10	10_sp_gt_2	0.1	50	15	seq
108	10	10_sp_gt_3	0.01	10	5	even
109	10	10_sp_gt_3	0.01	10	15	even
110	10	10_sp_gt_3	0.01	10	5	random
111	10	10_sp_gt_3	0.01	10	15	random
112	10	10_sp_gt_3	0.01	10	5	seq
113	10	10_sp_gt_3	0.01	10	15	seq
114	10	10_sp_gt_3	0.01	25	5	even
115	10	10_sp_gt_3	0.01	25	15	even
116	10	10_sp_gt_3	0.01	25	5	random
117	10	10_sp_gt_3	0.01	25	15	random
118	10	10_sp_gt_3	0.01	25	5	seq
119	10	10_sp_gt_3	0.01	25	15	seq
120	10	10_sp_gt_3	0.01	50	5	even
121	10	10_sp_gt_3	0.01	50	15	even
122	10	10_sp_gt_3	0.01	50	5	random
123	10	10_sp_gt_3	0.01	50	15	random
124	10	10_sp_gt_3	0.01	50	5	seq
125	10	10_sp_gt_3	0.01	50	15	seq
126	10	10_sp_gt_3	0.1	10	5	even
127	10	10_sp_gt_3	0.1	10	15	even
128	10	10_sp_gt_3	0.1	10	5	random
129	10	10_sp_gt_3	0.1	10	15	random
130	10	10_sp_gt_3	0.1	10	5	seq
131	10	10_sp_gt_3	0.1	10	15	seq
132	10	10_sp_gt_3	0.1	25	5	even
133	10	10_sp_gt_3	0.1	25	15	even
134	10	10_sp_gt_3	0.1	25	5	random
135	10	10_sp_gt_3	0.1	25	15	random
136	10	10_sp_gt_3	0.1	25	5	seq
137	10	10_sp_gt_3	0.1	25	15	seq
138	10	10_sp_gt_3	0.1	50	5	even
139	10	10_sp_gt_3	0.1	50	15	even
140	10	10_sp_gt_3	0.1	50	5	random
141	10	10_sp_gt_3	0.1	50	15	random
142	10	10_sp_gt_3	0.1	50	5	seq
143	10	10_sp_gt_3	0.1	50	15	seq
144	10	10_sp_gt_4	0.01	10	5	even
145	10	10_sp_gt_4	0.01	10	15	even
146	10	10_sp_gt_4	0.01	10	5	random
147	10	10_sp_gt_4	0.01	10	15	random
148	10	10_sp_gt_4	0.01	10	5	seq
149	10	10_sp_gt_4	0.01	10	15	seq
150	10	10_sp_gt_4	0.01	25	5	even
151	10	10_sp_gt_4	0.01	25	15	even
152	10	10_sp_gt_4	0.01	25	5	random
153	10	10_sp_gt_4	0.01	25	15	random
154	10	10_sp_gt_4	0.01	25	5	seq
155	10	10_sp_gt_4	0.01	25	15	seq
156	10	10_sp_gt_4	0.01	50	5	even
157	10	10_sp_gt_4	0.01	50	15	even
158	10	10_sp_gt_4	0.01	50	5	random
159	10	10_sp_gt_4	0.01	50	15	random
160	10	10_sp_gt_4	0.01	50	5	seq
161	10	10_sp_gt_4	0.01	50	15	seq
162	10	10_sp_gt_4	0.1	10	5	even
163	10	10_sp_gt_4	0.1	10	15	even
164	10	10_sp_gt_4	0.1	10	5	random
165	10	10_sp_gt_4	0.1	10	15	random
166	10	10_sp_gt_4	0.1	10	5	seq
167	10	10_sp_gt_4	0.1	10	15	seq
168	10	10_sp_gt_4	0.1	25	5	even
169	10	10_sp_gt_4	0.1	25	15	even
170	10	10_sp_gt_4	0.1	25	5	random
171	10	10_sp_gt_4	0.1	25	15	random
172	10	10_sp_gt_4	0.1	25	5	seq
173	10	10_sp_gt_4	0.1	25	15	seq
174	10	10_sp_gt_4	0.1	50	5	even
175	10	10_sp_gt_4	0.1	50	15	even
176	10	10_sp_gt_4	0.1	50	5	random
177	10	10_sp_gt_4	0.1	50	15	random
178	10	10_sp_gt_4	0.1	50	5	seq
179	10	10_sp_gt_4	0.1	50	15	seq
180	10	10_sp_gt_5	0.01	10	5	even
181	10	10_sp_gt_5	0.01	10	15	even
182	10	10_sp_gt_5	0.01	10	5	random
183	10	10_sp_gt_5	0.01	10	15	random
184	10	10_sp_gt_5	0.01	10	5	seq
185	10	10_sp_gt_5	0.01	10	15	seq
186	10	10_sp_gt_5	0.01	25	5	even
187	10	10_sp_gt_5	0.01	25	15	even
188	10	10_sp_gt_5	0.01	25	5	random
189	10	10_sp_gt_5	0.01	25	15	random
190	10	10_sp_gt_5	0.01	25	5	seq
191	10	10_sp_gt_5	0.01	25	15	seq
192	10	10_sp_gt_5	0.01	50	5	even
193	10	10_sp_gt_5	0.01	50	15	even
194	10	10_sp_gt_5	0.01	50	5	random
195	10	10_sp_gt_5	0.01	50	15	random
196	10	10_sp_gt_5	0.01	50	5	seq
197	10	10_sp_gt_5	0.01	50	15	seq
198	10	10_sp_gt_5	0.1	10	5	even
199	10	10_sp_gt_5	0.1	10	15	even
200	10	10_sp_gt_5	0.1	10	5	random
201	10	10_sp_gt_5	0.1	10	15	random
202	10	10_sp_gt_5	0.1	10	5	seq
203	10	10_sp_gt_5	0.1	10	15	seq
204	10	10_sp_gt_5	0.1	25	5	even
205	10	10_sp_gt_5	0.1	25	15	even
206	10	10_sp_gt_5	0.1	25	5	random
207	10	10_sp_gt_5	0.1	25	15	random
208	10	10_sp_gt_5	0.1	25	5	seq
209	10	10_sp_gt_5	0.1	25	15	seq
210	10	10_sp_gt_5	0.1	50	5	even
211	10	10_sp_gt_5	0.1	50	15	even
212	10	10_sp_gt_5	0.1	50	5	random
213	10	10_sp_gt_5	0.1	50	15	random
214	10	10_sp_gt_5	0.1	50	5	seq
215	10	10_sp_gt_5	0.1	50	15	seq
216	10	10_sp_gt_6	0.01	10	5	even
217	10	10_sp_gt_6	0.01	10	15	even
218	10	10_sp_gt_6	0.01	10	5	random
219	10	10_sp_gt_6	0.01	10	15	random
220	10	10_sp_gt_6	0.01	10	5	seq
221	10	10_sp_gt_6	0.01	10	15	seq
222	10	10_sp_gt_6	0.01	25	5	even
223	10	10_sp_gt_6	0.01	25	15	even
224	10	10_sp_gt_6	0.01	25	5	random
225	10	10_sp_gt_6	0.01	25	15	random
226	10	10_sp_gt_6	0.01	25	5	seq
227	10	10_sp_gt_6	0.01	25	15	seq
228	10	10_sp_gt_6	0.01	50	5	even
229	10	10_sp_gt_6	0.01	50	15	even
230	10	10_sp_gt_6	0.01	50	5	random
231	10	10_sp_gt_6	0.01	50	15	random
232	10	10_sp_gt_6	0.01	50	5	seq
233	10	10_sp_gt_6	0.01	50	15	seq
234	10	10_sp_gt_6	0.1	10	5	even
235	10	10_sp_gt_6	0.1	10	15	even
236	10	10_sp_gt_6	0.1	10	5	random
237	10	10_sp_gt_6	0.1	10	15	random
238	10	10_sp_gt_6	0.1	10	5	seq
239	10	10_sp_gt_6	0.1	10	15	seq
240	10	10_sp_gt_6	0.1	25	5	even
241	10	10_sp_gt_6	0.1	25	15	even
242	10	10_sp_gt_6	0.1	25	5	random
243	10	10_sp_gt_6	0.1	25	15	random
244	10	10_sp_gt_6	0.1	25	5	seq
245	10	10_sp_gt_6	0.1	25	15	seq
246	10	10_sp_gt_6	0.1	50	5	even
247	10	10_sp_gt_6	0.1	50	15	even
248	10	10_sp_gt_6	0.1	50	5	random
249	10	10_sp_gt_6	0.1	50	15	random
250	10	10_sp_gt_6	0.1	50	5	seq
251	10	10_sp_gt_6	0.1	50	15	seq
252	10	10_sp_gt_7	0.01	10	5	even
253	10	10_sp_gt_7	0.01	10	15	even
254	10	10_sp_gt_7	0.01	10	5	random
255	10	10_sp_gt_7	0.01	10	15	random
256	10	10_sp_gt_7	0.01	10	5	seq
257	10	10_sp_gt_7	0.01	10	15	seq
258	10	10_sp_gt_7	0.01	25	5	even
259	10	10_sp_gt_7	0.01	25	15	even
260	10	10_sp_gt_7	0.01	25	5	random
261	10	10_sp_gt_7	0.01	25	15	random
262	10	10_sp_gt_7	0.01	25	5	seq
263	10	10_sp_gt_7	0.01	25	15	seq
264	10	10_sp_gt_7	0.01	50	5	even
265	10	10_sp_gt_7	0.01	50	15	even
266	10	10_sp_gt_7	0.01	50	5	random
267	10	10_sp_gt_7	0.01	50	15	random
268	10	10_sp_gt_7	0.01	50	5	seq
269	10	10_sp_gt_7	0.01	50	15	seq
270	10	10_sp_gt_7	0.1	10	5	even
271	10	10_sp_gt_7	0.1	10	15	even
272	10	10_sp_gt_7	0.1	10	5	random
273	10	10_sp_gt_7	0.1	10	15	random
274	10	10_sp_gt_7	0.1	10	5	seq
275	10	10_sp_gt_7	0.1	10	15	seq
276	10	10_sp_gt_7	0.1	25	5	even
277	10	10_sp_gt_7	0.1	25	15	even
278	10	10_sp_gt_7	0.1	25	5	random
279	10	10_sp_gt_7	0.1	25	15	random
280	10	10_sp_gt_7	0.1	25	5	seq
281	10	10_sp_gt_7	0.1	25	15	seq
282	10	10_sp_gt_7	0.1	50	5	even
283	10	10_sp_gt_7	0.1	50	15	even
284	10	10_sp_gt_7	0.1	50	5	random
285	10	10_sp_gt_7	0.1	50	15	random
286	10	10_sp_gt_7	0.1	50	5	seq
287	10	10_sp_gt_7	0.1	50	15	seq
288	10	10_sp_gt_8	0.01	10	5	even
289	10	10_sp_gt_8	0.01	10	15	even
290	10	10_sp_gt_8	0.01	10	5	random
291	10	10_sp_gt_8	0.01	10	15	random
292	10	10_sp_gt_8	0.01	10	5	seq
293	10	10_sp_gt_8	0.01	10	15	seq
294	10	10_sp_gt_8	0.01	25	5	even
295	10	10_sp_gt_8	0.01	25	15	even
296	10	10_sp_gt_8	0.01	25	5	random
297	10	10_sp_gt_8	0.01	25	15	random
298	10	10_sp_gt_8	0.01	25	5	seq
299	10	10_sp_gt_8	0.01	25	15	seq
300	10	10_sp_gt_8	0.01	50	5	even
301	10	10_sp_gt_8	0.01	50	15	even
302	10	10_sp_gt_8	0.01	50	5	random
303	10	10_sp_gt_8	0.01	50	15	random
304	10	10_sp_gt_8	0.01	50	5	seq
305	10	10_sp_gt_8	0.01	50	15	seq
306	10	10_sp_gt_8	0.1	10	5	even
307	10	10_sp_gt_8	0.1	10	15	even
308	10	10_sp_gt_8	0.1	10	5	random
309	10	10_sp_gt_8	0.1	10	15	random
310	10	10_sp_gt_8	0.1	10	5	seq
311	10	10_sp_gt_8	0.1	10	15	seq
312	10	10_sp_gt_8	0.1	25	5	even
313	10	10_sp_gt_8	0.1	25	15	even
314	10	10_sp_gt_8	0.1	25	5	random
315	10	10_sp_gt_8	0.1	25	15	random
316	10	10_sp_gt_8	0.1	25	5	seq
317	10	10_sp_gt_8	0.1	25	15	seq
318	10	10_sp_gt_8	0.1	50	5	even
319	10	10_sp_gt_8	0.1	50	15	even
320	10	10_sp_gt_8	0.1	50	5	random
321	10	10_sp_gt_8	0.1	50	15	random
322	10	10_sp_gt_8	0.1	50	5	seq
323	10	10_sp_gt_8	0.1	50	15	seq
324	10	10_sp_gt_9	0.01	10	5	even
325	10	10_sp_gt_9	0.01	10	15	even
326	10	10_sp_gt_9	0.01	10	5	random
327	10	10_sp_gt_9	0.01	10	15	random
328	10	10_sp_gt_9	0.01	10	5	seq
329	10	10_sp_gt_9	0.01	10	15	seq
330	10	10_sp_gt_9	0.01	25	5	even
331	10	10_sp_gt_9	0.01	25	15	even
332	10	10_sp_gt_9	0.01	25	5	random
333	10	10_sp_gt_9	0.01	25	15	random
334	10	10_sp_gt_9	0.01	25	5	seq
335	10	10_sp_gt_9	0.01	25	15	seq
336	10	10_sp_gt_9	0.01	50	5	even
337	10	10_sp_gt_9	0.01	50	15	even
338	10	10_sp_gt_9	0.01	50	5	random
339	10	10_sp_gt_9	0.01	50	15	random
340	10	10_sp_gt_9	0.01	50	5	seq
341	10	10_sp_gt_9	0.01	50	15	seq
342	10	10_sp_gt_9	0.1	10	5	even
343	10	10_sp_gt_9	0.1	10	15	even
344	10	10_sp_gt_9	0.1	10	5	random
345	10	10_sp_gt_9	0.1	10	15	random
346	10	10_sp_gt_9	0.1	10	5	seq
347	10	10_sp_gt_9	0.1	10	15	seq
348	10	10_sp_gt_9	0.1	25	5	even
349	10	10_sp_gt_9	0.1	25	15	even
350	10	10_sp_gt_9	0.1	25	5	random
351	10	10_sp_gt_9	0.1	25	15	random
352	10	10_sp_gt_9	0.1	25	5	seq
353	10	10_sp_gt_9	0.1	25	15	seq
354	10	10_sp_gt_9	0.1	50	5	even
355	10	10_sp_gt_9	0.1	50	15	even
356	10	10_sp_gt_9	0.1	50	5	random
357	10	10_sp_gt_9	0.1	50	15	random
358	10	10_sp_gt_9	0.1	50	5	seq
359	10	10_sp_gt_9	0.1	50	15	seq
360	3	3_sp_gt_1	0.01	10	5	even
361	3	3_sp_gt_1	0.01	10	15	even
362	3	3_sp_gt_1	0.01	10	5	random
363	3	3_sp_gt_1	0.01	10	15	random
364	3	3_sp_gt_1	0.01	10	5	seq
365	3	3_sp_gt_1	0.01	10	15	seq
366	3	3_sp_gt_1	0.01	25	5	even
367	3	3_sp_gt_1	0.01	25	15	even
368	3	3_sp_gt_1	0.01	25	5	random
369	3	3_sp_gt_1	0.01	25	15	random
370	3	3_sp_gt_1	0.01	25	5	seq
371	3	3_sp_gt_1	0.01	25	15	seq
372	3	3_sp_gt_1	0.01	50	5	even
373	3	3_sp_gt_1	0.01	50	15	even
374	3	3_sp_gt_1	0.01	50	5	random
375	3	3_sp_gt_1	0.01	50	15	random
376	3	3_sp_gt_1	0.01	50	5	seq
377	3	3_sp_gt_1	0.01	50	15	seq
378	3	3_sp_gt_1	0.1	10	5	even
379	3	3_sp_gt_1	0.1	10	15	even
380	3	3_sp_gt_1	0.1	10	5	random
381	3	3_sp_gt_1	0.1	10	15	random
382	3	3_sp_gt_1	0.1	10	5	seq
383	3	3_sp_gt_1	0.1	10	15	seq
384	3	3_sp_gt_1	0.1	25	5	even
385	3	3_sp_gt_1	0.1	25	15	even
386	3	3_sp_gt_1	0.1	25	5	random
387	3	3_sp_gt_1	0.1	25	15	random
388	3	3_sp_gt_1	0.1	25	5	seq
389	3	3_sp_gt_1	0.1	25	15	seq
390	3	3_sp_gt_1	0.1	50	5	even
391	3	3_sp_gt_1	0.1	50	15	even
392	3	3_sp_gt_1	0.1	50	5	random
393	3	3_sp_gt_1	0.1	50	15	random
394	3	3_sp_gt_1	0.1	50	5	seq
395	3	3_sp_gt_1	0.1	50	15	seq
396	3	3_sp_gt_2	0.01	10	5	even
397	3	3_sp_gt_2	0.01	10	15	even
398	3	3_sp_gt_2	0.01	10	5	random
399	3	3_sp_gt_2	0.01	10	15	random
400	3	3_sp_gt_2	0.01	10	5	seq
401	3	3_sp_gt_2	0.01	10	15	seq
402	3	3_sp_gt_2	0.01	25	5	even
403	3	3_sp_gt_2	0.01	25	15	even
404	3	3_sp_gt_2	0.01	25	5	random
405	3	3_sp_gt_2	0.01	25	15	random
406	3	3_sp_gt_2	0.01	25	5	seq
407	3	3_sp_gt_2	0.01	25	15	seq
408	3	3_sp_gt_2	0.01	50	5	even
409	3	3_sp_gt_2	0.01	50	15	even
410	3	3_sp_gt_2	0.01	50	5	random
411	3	3_sp_gt_2	0.01	50	15	random
412	3	3_sp_gt_2	0.01	50	5	seq
413	3	3_sp_gt_2	0.01	50	15	seq
414	3	3_sp_gt_2	0.1	10	5	even
415	3	3_sp_gt_2	0.1	10	15	even
416	3	3_sp_gt_2	0.1	10	5	random
417	3	3_sp_gt_2	0.1	10	15	random
418	3	3_sp_gt_2	0.1	10	5	seq
419	3	3_sp_gt_2	0.1	10	15	seq
420	3	3_sp_gt_2	0.1	25	5	even
421	3	3_sp_gt_2	0.1	25	15	even
422	3	3_sp_gt_2	0.1	25	5	random
423	3	3_sp_gt_2	0.1	25	15	random
424	3	3_sp_gt_2	0.1	25	5	seq
425	3	3_sp_gt_2	0.1	25	15	seq
426	3	3_sp_gt_2	0.1	50	5	even
427	3	3_sp_gt_2	0.1	50	15	even
428	3	3_sp_gt_2	0.1	50	5	random
429	3	3_sp_gt_2	0.1	50	15	random
430	3	3_sp_gt_2	0.1	50	5	seq
431	3	3_sp_gt_2	0.1	50	15	seq
432	3	3_sp_gt_3	0.01	10	5	even
433	3	3_sp_gt_3	0.01	10	15	even
434	3	3_sp_gt_3	0.01	10	5	random
435	3	3_sp_gt_3	0.01	10	15	random
436	3	3_sp_gt_3	0.01	10	5	seq
437	3	3_sp_gt_3	0.01	10	15	seq
438	3	3_sp_gt_3	0.01	25	5	even
439	3	3_sp_gt_3	0.01	25	15	even
440	3	3_sp_gt_3	0.01	25	5	random
441	3	3_sp_gt_3	0.01	25	15	random
442	3	3_sp_gt_3	0.01	25	5	seq
443	3	3_sp_gt_3	0.01	25	15	seq
444	3	3_sp_gt_3	0.01	50	5	even
445	3	3_sp_gt_3	0.01	50	15	even
446	3	3_sp_gt_3	0.01	50	5	random
447	3	3_sp_gt_3	0.01	50	15	random
448	3	3_sp_gt_3	0.01	50	5	seq
449	3	3_sp_gt_3	0.01	50	15	seq
450	3	3_sp_gt_3	0.1	10	5	even
451	3	3_sp_gt_3	0.1	10	15	even
452	3	3_sp_gt_3	0.1	10	5	random
453	3	3_sp_gt_3	0.1	10	15	random
454	3	3_sp_gt_3	0.1	10	5	seq
455	3	3_sp_gt_3	0.1	10	15	seq
456	3	3_sp_gt_3	0.1	25	5	even
457	3	3_sp_gt_3	0.1	25	15	even
458	3	3_sp_gt_3	0.1	25	5	random
459	3	3_sp_gt_3	0.1	25	15	random
460	3	3_sp_gt_3	0.1	25	5	seq
461	3	3_sp_gt_3	0.1	25	15	seq
462	3	3_sp_gt_3	0.1	50	5	even
463	3	3_sp_gt_3	0.1	50	15	even
464	3	3_sp_gt_3	0.1	50	5	random
465	3	3_sp_gt_3	0.1	50	15	random
466	3	3_sp_gt_3	0.1	50	5	seq
467	3	3_sp_gt_3	0.1	50	15	seq
468	3	3_sp_gt_4	0.01	10	5	even
469	3	3_sp_gt_4	0.01	10	15	even
470	3	3_sp_gt_4	0.01	10	5	random
471	3	3_sp_gt_4	0.01	10	15	random
472	3	3_sp_gt_4	0.01	10	5	seq
473	3	3_sp_gt_4	0.01	10	15	seq
474	3	3_sp_gt_4	0.01	25	5	even
475	3	3_sp_gt_4	0.01	25	15	even
476	3	3_sp_gt_4	0.01	25	5	random
477	3	3_sp_gt_4	0.01	25	15	random
478	3	3_sp_gt_4	0.01	25	5	seq
479	3	3_sp_gt_4	0.01	25	15	seq
480	3	3_sp_gt_4	0.01	50	5	even
481	3	3_sp_gt_4	0.01	50	15	even
482	3	3_sp_gt_4	0.01	50	5	random
483	3	3_sp_gt_4	0.01	50	15	random
484	3	3_sp_gt_4	0.01	50	5	seq
485	3	3_sp_gt_4	0.01	50	15	seq
486	3	3_sp_gt_4	0.1	10	5	even
487	3	3_sp_gt_4	0.1	10	15	even
488	3	3_sp_gt_4	0.1	10	5	random
489	3	3_sp_gt_4	0.1	10	15	random
490	3	3_sp_gt_4	0.1	10	5	seq
491	3	3_sp_gt_4	0.1	10	15	seq
492	3	3_sp_gt_4	0.1	25	5	even
493	3	3_sp_gt_4	0.1	25	15	even
494	3	3_sp_gt_4	0.1	25	5	random
495	3	3_sp_gt_4	0.1	25	15	random
496	3	3_sp_gt_4	0.1	25	5	seq
497	3	3_sp_gt_4	0.1	25	15	seq
498	3	3_sp_gt_4	0.1	50	5	even
499	3	3_sp_gt_4	0.1	50	15	even
500	3	3_sp_gt_4	0.1	50	5	random
501	3	3_sp_gt_4	0.1	50	15	random
502	3	3_sp_gt_4	0.1	50	5	seq
503	3	3_sp_gt_4	0.1	50	15	seq
504	3	3_sp_gt_5	0.01	10	5	even
505	3	3_sp_gt_5	0.01	10	15	even
506	3	3_sp_gt_5	0.01	10	5	random
507	3	3_sp_gt_5	0.01	10	15	random
508	3	3_sp_gt_5	0.01	10	5	seq
509	3	3_sp_gt_5	0.01	10	15	seq
510	3	3_sp_gt_5	0.01	25	5	even
511	3	3_sp_gt_5	0.01	25	15	even
512	3	3_sp_gt_5	0.01	25	5	random
513	3	3_sp_gt_5	0.01	25	15	random
514	3	3_sp_gt_5	0.01	25	5	seq
515	3	3_sp_gt_5	0.01	25	15	seq
516	3	3_sp_gt_5	0.01	50	5	even
517	3	3_sp_gt_5	0.01	50	15	even
518	3	3_sp_gt_5	0.01	50	5	random
519	3	3_sp_gt_5	0.01	50	15	random
520	3	3_sp_gt_5	0.01	50	5	seq
521	3	3_sp_gt_5	0.01	50	15	seq
522	3	3_sp_gt_5	0.1	10	5	even
523	3	3_sp_gt_5	0.1	10	15	even
524	3	3_sp_gt_5	0.1	10	5	random
525	3	3_sp_gt_5	0.1	10	15	random
526	3	3_sp_gt_5	0.1	10	5	seq
527	3	3_sp_gt_5	0.1	10	15	seq
528	3	3_sp_gt_5	0.1	25	5	even
529	3	3_sp_gt_5	0.1	25	15	even
530	3	3_sp_gt_5	0.1	25	5	random
531	3	3_sp_gt_5	0.1	25	15	random
532	3	3_sp_gt_5	0.1	25	5	seq
533	3	3_sp_gt_5	0.1	25	15	seq
534	3	3_sp_gt_5	0.1	50	5	even
535	3	3_sp_gt_5	0.1	50	15	even
536	3	3_sp_gt_5	0.1	50	5	random
537	3	3_sp_gt_5	0.1	50	15	random
538	3	3_sp_gt_5	0.1	50	5	seq
539	3	3_sp_gt_5	0.1	50	15	seq
540	3	3_sp_gt_6	0.01	10	5	even
541	3	3_sp_gt_6	0.01	10	15	even
542	3	3_sp_gt_6	0.01	10	5	random
543	3	3_sp_gt_6	0.01	10	15	random
544	3	3_sp_gt_6	0.01	10	5	seq
545	3	3_sp_gt_6	0.01	10	15	seq
546	3	3_sp_gt_6	0.01	25	5	even
547	3	3_sp_gt_6	0.01	25	15	even
548	3	3_sp_gt_6	0.01	25	5	random
549	3	3_sp_gt_6	0.01	25	15	random
550	3	3_sp_gt_6	0.01	25	5	seq
551	3	3_sp_gt_6	0.01	25	15	seq
552	3	3_sp_gt_6	0.01	50	5	even
553	3	3_sp_gt_6	0.01	50	15	even
554	3	3_sp_gt_6	0.01	50	5	random
555	3	3_sp_gt_6	0.01	50	15	random
556	3	3_sp_gt_6	0.01	50	5	seq
557	3	3_sp_gt_6	0.01	50	15	seq
558	3	3_sp_gt_6	0.1	10	5	even
559	3	3_sp_gt_6	0.1	10	15	even
560	3	3_sp_gt_6	0.1	10	5	random
561	3	3_sp_gt_6	0.1	10	15	random
562	3	3_sp_gt_6	0.1	10	5	seq
563	3	3_sp_gt_6	0.1	10	15	seq
564	3	3_sp_gt_6	0.1	25	5	even
565	3	3_sp_gt_6	0.1	25	15	even
566	3	3_sp_gt_6	0.1	25	5	random
567	3	3_sp_gt_6	0.1	25	15	random
568	3	3_sp_gt_6	0.1	25	5	seq
569	3	3_sp_gt_6	0.1	25	15	seq
570	3	3_sp_gt_6	0.1	50	5	even
571	3	3_sp_gt_6	0.1	50	15	even
572	3	3_sp_gt_6	0.1	50	5	random
573	3	3_sp_gt_6	0.1	50	15	random
574	3	3_sp_gt_6	0.1	50	5	seq
575	3	3_sp_gt_6	0.1	50	15	seq
576	3	3_sp_gt_7	0.01	10	5	even
577	3	3_sp_gt_7	0.01	10	15	even
578	3	3_sp_gt_7	0.01	10	5	random
579	3	3_sp_gt_7	0.01	10	15	random
580	3	3_sp_gt_7	0.01	10	5	seq
581	3	3_sp_gt_7	0.01	10	15	seq
582	3	3_sp_gt_7	0.01	25	5	even
583	3	3_sp_gt_7	0.01	25	15	even
584	3	3_sp_gt_7	0.01	25	5	random
585	3	3_sp_gt_7	0.01	25	15	random
586	3	3_sp_gt_7	0.01	25	5	seq
587	3	3_sp_gt_7	0.01	25	15	seq
588	3	3_sp_gt_7	0.01	50	5	even
589	3	3_sp_gt_7	0.01	50	15	even
590	3	3_sp_gt_7	0.01	50	5	random
591	3	3_sp_gt_7	0.01	50	15	random
592	3	3_sp_gt_7	0.01	50	5	seq
593	3	3_sp_gt_7	0.01	50	15	seq
594	3	3_sp_gt_7	0.1	10	5	even
595	3	3_sp_gt_7	0.1	10	15	even
596	3	3_sp_gt_7	0.1	10	5	random
597	3	3_sp_gt_7	0.1	10	15	random
598	3	3_sp_gt_7	0.1	10	5	seq
599	3	3_sp_gt_7	0.1	10	15	seq
600	3	3_sp_gt_7	0.1	25	5	even
601	3	3_sp_gt_7	0.1	25	15	even
602	3	3_sp_gt_7	0.1	25	5	random
603	3	3_sp_gt_7	0.1	25	15	random
604	3	3_sp_gt_7	0.1	25	5	seq
605	3	3_sp_gt_7	0.1	25	15	seq
606	3	3_sp_gt_7	0.1	50	5	even
607	3	3_sp_gt_7	0.1	50	15	even
608	3	3_sp_gt_7	0.1	50	5	random
609	3	3_sp_gt_7	0.1	50	15	random
610	3	3_sp_gt_7	0.1	50	5	seq
611	3	3_sp_gt_7	0.1	50	15	seq
612	3	3_sp_gt_8	0.01	10	5	even
613	3	3_sp_gt_8	0.01	10	15	even
614	3	3_sp_gt_8	0.01	10	5	random
615	3	3_sp_gt_8	0.01	10	15	random
616	3	3_sp_gt_8	0.01	10	5	seq
617	3	3_sp_gt_8	0.01	10	15	seq
618	3	3_sp_gt_8	0.01	25	5	even
619	3	3_sp_gt_8	0.01	25	15	even
620	3	3_sp_gt_8	0.01	25	5	random
621	3	3_sp_gt_8	0.01	25	15	random
622	3	3_sp_gt_8	0.01	25	5	seq
623	3	3_sp_gt_8	0.01	25	15	seq
624	3	3_sp_gt_8	0.01	50	5	even
625	3	3_sp_gt_8	0.01	50	15	even
626	3	3_sp_gt_8	0.01	50	5	random
627	3	3_sp_gt_8	0.01	50	15	random
628	3	3_sp_gt_8	0.01	50	5	seq
629	3	3_sp_gt_8	0.01	50	15	seq
630	3	3_sp_gt_8	0.1	10	5	even
631	3	3_sp_gt_8	0.1	10	15	even
632	3	3_sp_gt_8	0.1	10	5	random
633	3	3_sp_gt_8	0.1	10	15	random
634	3	3_sp_gt_8	0.1	10	5	seq
635	3	3_sp_gt_8	0.1	10	15	seq
636	3	3_sp_gt_8	0.1	25	5	even
637	3	3_sp_gt_8	0.1	25	15	even
638	3	3_sp_gt_8	0.1	25	5	random
639	3	3_sp_gt_8	0.1	25	15	random
640	3	3_sp_gt_8	0.1	25	5	seq
641	3	3_sp_gt_8	0.1	25	15	seq
642	3	3_sp_gt_8	0.1	50	5	even
643	3	3_sp_gt_8	0.1	50	15	even
644	3	3_sp_gt_8	0.1	50	5	random
645	3	3_sp_gt_8	0.1	50	15	random
646	3	3_sp_gt_8	0.1	50	5	seq
647	3	3_sp_gt_8	0.1	50	15	seq
